# Time-of-day effects of cancer drugs revealed by high-throughput deep phenotyping

**DOI:** 10.1101/2023.11.30.569380

**Authors:** Carolin Ector, Christoph Schmal, Jeff Didier, Sébastien De Landtsheer, Anna-Marie Finger, Francesca Müller-Marquardt, Johannes Schulte, Thomas Sauter, Ulrich Keilholz, Hanspeter Herzel, Achim Kramer, Adrián E. Granada

## Abstract

The circadian clock, a fundamental biological regulator, governs essential cellular processes in health and disease. Circadian-based therapeutic strategies are increasingly gaining recognition as promising avenues. Aligning drug administration with the circadian rhythm can enhance treatment efficacy and minimize side effects. Yet, uncovering the optimal treatment timings remains challenging, limiting their widespread adoption. In this work, we introduce a novel high-throughput approach integrating live-imaging and data analysis techniques to deep-phenotype cancer cell models, evaluating their circadian rhythms, growth, and drug responses. We devised a streamlined process for profiling drug sensitivities across different times of the day, identifying optimal treatment windows and responsive cell types and drug combinations. Finally, we implement multiple computational tools to uncover cellular and genetic factors shaping time-of-day drug sensitivity. Our versatile approach is adaptable to various biological models, facilitating its broad application and relevance. Ultimately, this research leverages circadian rhythms to optimize anti-cancer drug treatments, promising improved outcomes and transformative treatment strategies.
