## Supplementary Table 2 for "Time-of-day effects of cancer drugs revealed by high-throughput deep phenotyping"

### Sheet: bmal1_circadian_metrics
Classification			Bmal1 circadian metrics
Cell line	Subtype	Subtype TNBC	circadian_mean	noise_mean	period_median_2d	amplitude_median_5d	autocorr_period_median	autocorr_peak_median	ridgelength_median
HCC1143	TNBC	BL1	0.761033	0.0431	27.337	7.36	27.1667	0.545843	114.833
HCC1937	TNBC	BL1	0.7174	0.03995	25.889	9.155	25.6667	0.332412	97.5833
HCC38	TNBC	BL1	0.42134	0.0535	23.799	8.589	23.8333	0.146906	43.8333
MDAMB468	TNBC	BL1	0.63185	0.163717	24.844	3.926	26.0833	0.434645	117.917
HCC1806	TNBC	BL2	0.579317	0.02435	20.985	10.113	20.3333	0.141407	61
SUM149PT	TNBC	BL2	0.347	0.03968	32	12.424	33.5	0.1988	83.0833
CAL51	TNBC	M	0.1928	0.39756	21.95	1.007	21.8333	-0.021282	36.5833
MDA-MB-231	TNBC	MSL	0.507417	0.0282833	22.593	38.7895	21.6667	0.108893	84.5
MDAMB436	TNBC	MSL	0.21594	0.1285	25.729	13.343	25.5	-0.0343756	48.6667
MCF10A	Epithelial	-	0.819767	0.00436667	25.568	41.212	25.6667	0.460349	75.0833

### Sheet: per2_circadian_metrics
Classification			Per2 circadian metrics
Cell line	Subtype	Subtype TNBC	circadian_mean	noise_mean	period_median_2d	amplitude_median_5d	autocorr_period	autocorr_peak	ridgelength_median
HCC1143	TNBC	BL1	0.768217	0.0150333	25.327	15.0345	25.75	0.426706	116.333
HCC1937	TNBC	BL1	0.76574	0.02614	24.603	16.438	24.6667	0.551029	112.667
HCC38	TNBC	BL1	0.4793	0.01065	31.96	45.668	32.5	0.292171	116.5
MDAMB468	TNBC	BL1	0.9057	0.00406667	25.246	67.688	25.6667	0.776047	119.667
HCC1806	TNBC	BL2	0.700283	0.000816667	21.146	176.093	20.6667	0.163657	50.3333
SUM149PT	TNBC	BL2	0.5205	0.0031	27.98	165.288	33	0.0645908	94.75
CAL51	TNBC	M	0.72358	0.03094	21.065	18.021	21	0.222734	99.0833
MDA-MB-231	TNBC	MSL	0.470717	0.0166	31.0755	222.897	31.1667	0.178509	93.5
MDAMB436	TNBC	MSL	0.723	0.0228	28.462	93.197	25.6667	0.211995	80.6667
MCF10A	Epithelial	-	0.8569	0.0153333	26.05	114.233	26	0.555318	86

### Sheet: bmal1_per2__circadian_metrics
Classification			Combined Bmal1 and Per2 circadian metrics
Cell line	Subtype	Subtype TNBC	circadian_mean	noise_mean	period_median_2d	amplitude_median_5d	autocorr_period	autocorr_peak	ridgelength_median
HCC1143	TNBC	BL1	0.764625	0.0290667	26.291	10.439	26.5833	0.514502	115.667
HCC1937	TNBC	BL1	0.739373	0.0336727	25.648	12.2235	24.8333	0.430461	104.917
HCC38	TNBC	BL1	0.4471	0.0344556	31.035	26.4205	30.8333	0.277757	93.3333
MDAMB468	TNBC	BL1	0.723133	0.1105	25.085	8.388	25.6667	0.588611	119
HCC1806	TNBC	BL2	0.6398	0.0125833	21.146	15.1155	20.6667	0.163657	57
SUM149PT	TNBC	BL2	0.43375	0.02139	32	16.7495	33.25	0.164754	84
CAL51	TNBC	M	0.45819	0.21425	21.628	12.311	21.4167	0.119749	72.4167
MDA-MB-231	TNBC	MSL	0.489067	0.0224417	27.819	114.419	24.3333	0.178509	93.5
MDAMB436	TNBC	MSL	0.46947	0.07565	28.462	71.516	27.5	0.115173	67.0833
MCF10A	Epithelial	-	0.838333	0.00985	25.889	41.252	25.9167	0.522091	83.0833
