## Supplementary Table 3 for "Time-of-day effects of cancer drugs revealed by high-throughput deep phenotyping"

### Sheet: bmal1_circadian_metrics
Cell line	circadian_mean	noise_mean	period_median_2d	amplitude_median_5d	autocorr_period_median	autocorr_peak_median	ridgelength_median
BT549	0.41394	0.0995	25.397	8.66351	23.4333	0.0865429	40
MCF7	0.88226	0.0034	24.5126	232.879	23.9333	0.62112	107.833
U2OS WT	0.9303	0.000333333	23.9498	533.015	23.9167	0.670001	120.167
U2OS Cry1-sKO	0.586717	0.00193333	20.0905	161.422	21.7222	0.0106006	57.4167
U2OS Cry2-sKO	0.944683	0.000866667	25.1558	429.161	25	0.774781	120.167
U2OS Cry1/2-dKO	0.395867	0.0697667	24.6734	7.26642	39.3333	0.114565	25.25

### Sheet: growth_metrics
Cell line	growthrate	doublingtime
BT549	0.016	48.1
MCF7	0.02	36
U2OS_WT	0.029	24.3
U2OS Cry1-sKO	0.018	42
U2OS Cry2-sKO	0.02	36.9
U2OS Cry1/2-dKO	0.021	36.6

### Sheet: sensitivity_metrics
Cell line	Cisplatin					Paclitaxel					5-FU					Torin2					Alpelisib
	GEC50	GR50	AOC	Hill	GRinf	GEC50	GR50	AOC	Hill	GRinf	GEC50	GR50	AOC	Hill	GRinf	GEC50	GR50	AOC	Hill	GRinf	GEC50	GR50	AOC	Hill	GRinf
BT549	3.45941	2.88949	68.6921	1.1678	-0.116973	NaN	NaN	NaN	NaN	NaN	NaN	NaN	NaN	NaN	NaN	NaN	NaN	NaN	NaN	NaN	NaN	NaN	NaN	NaN	NaN
MCF7	0.695	0.552	69.865	0.5	-0.061	0.0006579	0.000444082	0.481006	0.861262	-0.209226	5.13901	4.36741	104.049	1.81064	-0.171282	0.0200273	0.0156463	11.9302	1.1318	-0.162625	1.70635	2.0467	17.9677	0.989973	0.0823938
U2OS Cry1-sKO	4.3509	3.10475	81.0827	1.57323	-0.350216	0.0523714	0.0576085	0.266971	1.59128	0.0705723	5.46723	5.35571	92.693	2.63533	-0.0279139	NaN	NaN	NaN	NaN	NaN	NaN	NaN	NaN	NaN	NaN
U2OS Cry2-sKO	4.47047	4.03745	63.7524	1.50012	-0.082567	0.0380467	0.0436348	0.252487	0.5	0.0330272	3.66641	3.22682	103.722	1.74535	-0.124855	NaN	NaN	NaN	NaN	NaN	NaN	NaN	NaN	NaN	NaN
U2OS Cry1/2-dKO	5.76381	4.85766	59.4556	1.17215	-0.111003	NaN	NaN	NaN	NaN	NaN	2.76915	3.89196	75.1465	1.3018	0.17898	NaN	NaN	NaN	NaN	NaN	NaN	NaN	NaN	NaN	NaN
U2OS Cry1_2_dKO	3.93555	3.27681	65.1417	1.19196	-0.122012	0.0186142	0.0243729	0.287015	0.847548	0.101945	2.62389	3.01472	83.9799	1.32349	0.0839348	NaN	NaN	NaN	NaN	NaN	NaN	NaN	NaN	NaN	NaN

### Sheet: todmr_values
Cell line	Cisplatin	Paclitaxel	5-FU	Torin2	Alpelisib
BT549	0.287933	NaN	NaN	NaN	NaN
MCF7	0.371294	0.0935311	0.462699	0.267889	0.3704
U2OS_WT	0.545293	0.400083	0.349547	NaN	NaN
U2OS Cry1-sKO	0.231469	0.0770119	0.151544	NaN	NaN
U2OS Cry2-sKO	0.21765	NaN	0.315526	NaN	NaN
U2OS Cry1/2-dKO	0.209793	0.168482	0.208166	NaN	NaN
